# TIMS-Bench: Towards community standards for benchmarking untargeted trapped ion mobility metabolomics tools and datasets

**DOI:** 10.64898/2026.05.23.724673

**Authors:** Prajit Rajkumar, Yojana Gadiya, Victoria Deleray, Aurelie Roux, Kiana A West, August Allen, Pieter C Dorrestein, Daniel Domingo-Fernández, Biswapriya B Misra

## Abstract

Untargeted liquid chromatography–tandem mass spectrometry (LC-MS/MS)-based metabolomics is an important technology for unbiased discovery of small molecules in biomedical (e.g., drug discovery to diagnostics), animal, plant, environmental, and microbial research. Over the past decade, ion mobility has added an additional dimension to the triplet of MS1, MS2, and retention time, helping resolve co-eluting or isomeric features in an LC-MS/MS that aid in compound identification. Here, we focused on evaluating the current trapped ion mobility spectrometry (TIMS)-amenable feature-finding tools (MZmine 4.9, MS-DIAL 5.5, and MetaboScape 2025 14.0.3) for pre-processing of metabolomics data generated using a popular ion mobility mass spectrometry (IM-MS) technique, TIMS. We leveraged ten public and three benchmark TIMS datasets to evaluate these tools for their strengths and weaknesses. Our results show that MZmine consistently identified the highest number of features and confidently annotated features; however, this performance was accompanied by an increased number of false positives, due to peak splitting, as well as reduced accuracy in collision cross section (CCS) measurements. In contrast, MetaboScape achieved the highest fraction of high-quality MS2 spectra, reflecting a more conservative feature detection strategy. MS-DIAL demonstrated balanced performance, identifying features that other tools missed. Finally, we publicly release the ground-truth datasets and code to support future developments in improving IMS data analysis.
