## Supplementary File 1 for "TIMS-Bench: Towards community standards for benchmarking untargeted trapped ion mobility metabolomics tools and datasets"

### Sheet: Sheet1
Paper (PMID / DOI)	Title	MS model used	Paper type	Number of tools used	Tools used benchmarked	Number of datasets used	Data available/ Link	Type of dataset (E.g., human sample, spike-in, environmental, etc.)	Details on datasets	Metrics used	Best performing tool(s)	How is groundtruth annotated?
PMID: 29907290 / PMID: 30442403 (for the paper and a later Corrigendum)	Comprehensive evaluation of untargeted metabolomics data processing software in feature detection, quantification and discriminating marker selection	AB SCIEX TripleTOF 6600, Shimazu L30A UPLC and Thermo Q Exactive HF with Dionex UltiMate 3000 HPLC	Evalution	5	MS-Dial; MZmine 2; XCMS; MarkerView; Compound Discoverer	1	?	Spike-in	Benchmark dataset from standard mixtures consisting of 1100 compounds with specified concentration ratios including 130 compounds with significant variation of concentrations	CVs, Total features, consensus features, true features, true feature ID (%), false markers	MZmine 2 (top1) and XCMS (top2)	Annotation-based spike in experiment
DOI: https://doi.org/10.1002/cem.1420	A benchmark spike-in data set for biomarker identification in metabolomics	ACQUITY UPLC with SYNAPT Q-TOF (Waters)	Evalution	1	XCMS (with CAMERA)	1	Yes, available at http://cri.fmach.eu/BDM/download/data	Spike-in apple metabolomics	40 samples from 10 apples: 10 controls, 30 with 10 different spiked-in compounds. Concentrations and nature of spiked-in CPDs chosen to simulate a real metabolomics study.	#features, TP, FP, Feature Relative standard deviation (RSD), mass deviation	N/A since they only used one tool	Spike-in experiment using known compounds
PMID: 37005031	A comparison of feature extraction capabilities of advanced UHPLC-HRMS data analysis tools in plant metabolomics	ThermoFisher UHPLC-Q Extractive-Orbitrap	Evalution	6	MS-DIAL, XCMS, MZmine, AntDAS, Progenesis QI, Compound Discoverer	2	Not specified	Plant metabolomics	Dataset 1: Spike-in of 38 standards into two plant matrices (chrysanthemum and honeysuckle) at 16 concentration levels (10 ng/mL to 310 ng/mL) with 32 samples total. Dataset 2: Three plant matrices (licorice, tea, tobacco) with weighted samples; 24 solutions were analyzed with eight samples per matrix.	Number of MS1 features, features with MS/MS spectra, precision, recall, F-Score, ROC curves (AUC), and Pearson correlation coefficients for quantification accuracy.	AntDAS and MS-DIAL for both targeted and untargeted metabolomics. NOTE: AntDAS was developed by these authors.	Spike-in compounds for targeted data and features detected by multiple tools for untargeted data.
PMID: 39078713	Simulated LC-MS Data Set for Assessing the Metabolomics Data Processing Pipeline Implemented into MVAPACK	Waters nanoACQUITY UPLC with XEVO G2-XS QTOF	Evalution	3	MVAPACK, MS-DIAL, XCMSOnline	3	Yes, available at https://git.unl.edu/powers-group/mvapack-lcms-supplemental	Simulated LC-MS dataset, experimental standard mixture, and biological data	Simulated dataset: 9 spectra with 2673 metabolite features, including 935 statistically distinct features with varied noise and missing data. Standard mixture dataset: 9 compounds with serial dilutions across replicates. Biological dataset: M. smegmatis lysates with and without drug treatment.	True positives, false positives, false negatives, sensitivity, positive predictive value (PPV), F1 score, cumulative R2, PCA quality, Mahalanobis distance.	MVAPACK performed comparably or better than XCMSOnline and MS-DIAL, particularly in PCA quality and sensitivity. NOTE: MVAPACK was developed by these authors	Simulated dataset: Known metabolite peaks and intensities. Standard mixture: Manual annotation of 97 features. Biological dataset: Unknown ground truth due to complexity.
PMID: 34325133	Non-targeted LC-MS and CE-MS for biomarker discovery in bioreactors: Influence of separation, mass spectrometry and data processing tools	Bruker compact quadrupole TOF and Thermo Scientific Orbitrap Fusion Lumos	Evalution	2	MZmine 2, XCMS Online	3	Not specified	Bioreactor samples	Samples were taken from a 150L anaerobic bioreactor over 30 days under controlled conditions. Bioreactor feed included renewable materials like animal manure and plant silage. Nine samples were analyzed, spanning different feeding rates and gas production levels, with replicates included for LC-MS and CE-MS.	Number of features, overlap of shared features, Variable Importance in Projection (VIP) scores, fold changes, and retention/migration time precision.	Both MZmine 2 and XCMS Online provided comparable results; CE-MS showed a higher number of features compared to LC-MS.	No explicit annotation of ground truth; features were assessed based on reproducibility, VIP scores, and fold change analysis.
PMID: 31840499	Comparison of Software Tools for Liquid Chromatography−High-Resolution Mass Spectrometry Data Processing in Nontarget Screening of Environmental Samples	Orbitrap Q Exactive (Thermo Scientific)	Evalution	4	MZmine2, XCMS Online, Compound Discoverer, enviMass	1	Not specified	Environmental water samples	Grab samples were collected from a wastewater treatment plant effluent and river water upstream and downstream of the discharge point. Samples were processed using solid-phase extraction.	Recall rate, feature overlap, replicate and blank filtering performance, intensity prioritization, and componentization impact.	Compound Discoverer showed the highest recall rate (88%), followed by enviMass (83%), MZmine2 (82%), and XCMS Online (64%).	Verification of 22 suspects in environmental samples using manual inspection and recall rate analysis.
PMID: 28752757	Detailed Investigation and Comparison of the XCMS and MZmine 2 Chromatogram Construction and Chromatographic Peak Detection Methods for Preprocessing Mass Spectrometry Metabolomics Data	Not specified	Evalution	2	XCMS, MZmine 2	4	Yes, available at http://www.du-lab.org/publications.html	Synthetic and metabolomics datasets	Four datasets including synthetic metabolomics data and experimental LC-MS data. Synthetic datasets were used to investigate chromatogram construction and peak picking accuracy.	Proportion of good peaks (false positive rate, false negative rate), confidence intervals for good peaks, peak overlap (Venn diagrams), and signal-to-noise ratio estimation accuracy.	Both tools showed strengths and weaknesses, with XCMS having more stringent filtering and MZmine 2 demonstrating differences in peak alignment.	Visual inspection of peaks and manual annotation of chromatographic peak shapes and boundaries.
PMID: 39788662	Modular Comparison of Untargeted Metabolomics Processing Steps	Thermo Scientific Q Exactive Orbitrap	Evalution	4	XCMS, Compound Discoverer, MS-DIAL, MZmine	1	Yes, available at https://doi.org/10.5281/zenodo.13643190	Bovine saliva spike-in with metabolites	Dataset includes bovine saliva spiked with 42 compounds at 3 concentrations (30, 100, and 300 ng/mL) analyzed via anion exchange chromatography coupled to high-resolution mass spectrometry.	True positives, false positives, feature overlap between workflows, fold changes, principal component analysis (PCA), and recovery of added compounds.	MS-DIAL showed the highest similarity to manual integration and produced robust PCA clustering. MZmine demonstrated strong feature filtering and consistent performance.	Ground truth was determined through manual integration and classification of detected features as true or false positives based on extracted ion chromatograms.
PMID: 38865927	Impact of Three Different Peak Picking Software Tools on the Quality of Untargeted Metabolomics Data	Thermo Fisher Ultimate 3000 UHPLC system coupled to Sciex TripleTOF 6600	Evalution	3	MS-DIAL, MZmine 3, Progenesis Qi	1	Not specified	Spike-in plasma samples	Plasma samples spiked with 38 known analytes across four concentration levels (QC1–QC4), measured in duplicates for Full Scan and Data-Dependent Acquisition (DDA) modes.	Recovery of spiked analytes, number of features, reproducibility, feature linearity, variability in peak area, manual classification of true positive features, and processing speed.	MS-DIAL demonstrated the highest recovery of spiked analytes and true positive rates in DDA mode. MZmine excelled in processing speed and consistent peak area quantification, while Progenesis Qi lagged in both performance and consistency.	Ground truth was determined through manual integration of chromatographic peaks and validation against spiked compound concentrations.
PMID: 36972195	Mechanistic Understanding of the Discrepancies between Common Peak Picking Algorithms in Liquid Chromatography−Mass Spectrometry-Based Metabolomics	Thermo Orbitrap MS, Agilent Q-TOF MS, Bruker Q-TOF MS	Evalution	5	CentWave (XCMS), Linear-Weighted Moving Average (MS-DIAL), ADAP (MZmine 2), Savitzky−Golay (El-MAVEN), FeatureFinderMetabo (OpenMS)	10	Not specified	Diverse biological sample types, including cell, drug solution, plasma, feces, tissue, and urine	Raw metabolomics datasets collected from MetaboLights; included various LC-MS configurations and data acquisition modes. Data was converted into .mzXML and .mzML formats for processing.	Total feature number, true positive rate, recall rate, feature overlap, and statistical comparison of peak attributes (e.g., ideal slope, sharpness, peak height, mass deviation, peak width, scan number).	Linear-Weighted Moving Average (MS-DIAL) showed the highest true positive and recall rates.	True metabolic features manually validated based on good chromatographic peak shapes. Features were aligned and dereplicated across algorithms using a custom R script.
PMID: 31121816	A Comprehensive Plasma Metabolomics Dataset for a Cohort of Mouse Knockouts within the International Mouse Phenotyping Consortium	Agilent 6890 GC, Leco Pegasus IV GC-TOF-MS, Thermo Vanquish UHPLC with Q-Exactive HF Orbitrap, Waters ACQUITY UPLC I-Class with Sciex 6500+ QTRAP	Evalution	2	MS-DIAL, BinBase	7	Yes, available at Metabolomics Workbench (accession ID: ST001154)	Mouse plasma metabolomics	220 plasma samples from 30 knockout and 40 wild-type mice provided by the International Mouse Phenotyping Consortium (IMPC). Datasets include non-targeted and targeted assays (bile acids, steroids, oxylipins) analyzed using multiple GC-MS and LC-MS methods.	Relative standard deviation (RSD) of internal standards, number of identified metabolites, annotation accuracy, signal-to-noise ratio, reproducibility of features.	Both MS-DIAL and BinBase demonstrated effectiveness in feature detection and annotation, with BinBase excelling in GC-MS-based metabolite identification.	Annotations validated using internal standards, spiked compounds, and curated metabolite databases (e.g., BinBase, LipidBlast, NIST MS libraries).
DOI: https://doi.org/10.1101/2021.09.09.459600	Benchmarking Feature Quality Assurance Strategies for Non-Targeted Metabolomics	Not specified	Evalution	6	XCMS, MZmine 2, MS-DIAL, OpenMS, El-MAVEN, MetaboAnalystR	11	Yes, available at https://github.com/YasinEl/mzRAPP	Various: analytical standard mixtures, blood serum, red blood cell extracts, cell culture extracts	Datasets included analytical standards, polar metabolites, lipids, and exogenous small molecules from different platforms (hydrophilic interaction and reversed-phase chromatography). Benchmarks were generated manually and extended using mzRAPP with isotopologue ratios.	Proportion of benchmark peaks recovered, isotopologue ratio biases, feature classification (high vs. low quality), false positives, feature reproducibility, confidence intervals for metrics via bootstrapping.	No single tool was universally best; performance depended on dataset characteristics and parameter optimization. Benchmarks revealed strengths and limitations in feature recovery and alignment for each tool.	Benchmarks were generated manually and extended using isotopologue ratios validated by peak shape, retention times, and spectral consistency across datasets.
PMID: 38061068	Is Nontarget Analysis Ready for Regulatory Application? Influence of Peak-Picking Algorithms on Data Analysis	LC-QToF-MS (SCIEX OS)	Evalution	5	MV (MarkerView), SCIEX OS, MSDial, SAFD (Self-Adjusting Feature Detection), MV-IFRD	1	Yes, available at https://bitbucket.org/SSamanipour/safd.jl	Environmental water samples	Regulatory monitoring study spanning 171 water samples from 18 locations collected over eight seasons in Southeast Queensland, Australia. Passive samplers deployed in catchments and drinking water reservoirs.	Peak shape accuracy, false positives, false negatives, feature overlap, PCA-based clustering, intensity fold-change differences, and seasonality trends.	SAFD and MarkerView showed superior results in feature detection and temporal trends. SAFD excelled in spatial comparisons across seasons.	Manually validated peaks based on Gaussian shape, retention time, and isotopologue matching. Features were cross-validated using regulatory standards and external spectral libraries.
DOI: https://doi.org/10.1101/2025.03.04.641559	Discrepancies in Biomarker Identification in Different Peak-Picking Strategies in Untargeted Metabolomics Analyses of Cells, Tissues, and Biofluids	Q Exactive Orbitrap (Thermo Scientific)	Evalution	2	XCMS, MZmine 2	3	Not specified	Human (thyroid tumor/normal, oral cells tumor/normal, urine prostate cancer/normal)	Thyroid tissue from three U Florida cancer patients, normal and cancerous oral cells from U Florida, urine samples from 10 FL prostate cancer patients and 10 healthy controls collected at Northwestern U	PCA, Partial Least Squares Discriminant Analysis, ROC curves, Volcanot Plots, Venn Diagrams	MZMine 2 found more peaks than XCMS but authors say there were discrepancies so neither was a clear winner	Metabolites annotated using METLIN & KEGG. Did manual peak picking. Used Blank Feature Filtering to remove noise
PMID: 21962342	Stability-based biomarker selection	Not specified	New tool paper	1	XCMS	2	Not specified	Spike-in and simulated metabolomics datasets	Apple data with 10 controls and 10 spike-ins, plus simulated datasets	Biomarker stability under jackknifing (a simpler alternative to boostrapping), selection consistency, false positives, true positives, and ROC-related metrics	NOTE: they used XCMS for peak-finding, then compared algorithms for biomarker selection. They concluded that stability-based biomarker selection (SBBS) outperformed standard t-tests and coefficient-based approaches (CBBS), and therefore chose SBBS as the algorithm for their biomarker selection tool called BioMark.	Spike-in compounds with known concentrations for experimental data; known statistical properties for simulated datasets.
PMID: 36599407	AntDAS-DDA: A New Platform for Data-Dependent Acquisition Mode-Based Untargeted Metabolomic Profiling Analysis with Advantage of Recognizing Insource Fragment Ions to Improve Compound Identification	ThermoFisher UHPLC-Q Extractive-Orbitrap	New tool paper	4	AntDAS-DDA, MS-DIAL, XCMS, MZmine	2	Yes, available at: http://www.pmdb.org.cn/antdasdda	Spike-in metabolomics dataset and geographical plant discrimination dataset	Dataset 1: Spike-in dataset with 38 drugs spiked into 4 plant matrices (licorice, chrysanthemum, honeysuckle, and tobacco) at 16 concentration levels (10–310 ng/mL). Dataset 2: 93 honeysuckle samples from three major production regions in China for geographical discrimination.	Number of MS1 features, MS/MS spectra, match factors (MF), feature stability, recall, precision, F-Score, and ROC metrics.	AntDAS-DDA demonstrated comparable or superior performance in feature extraction and compound identification compared to MS-DIAL, XCMS, and MZmine. NOTE: AntDAS was developed by these authors.	Spike-in compounds with known concentrations for Dataset 1 and MS/MS library matching for Dataset 2.
PMID: 33351605	From Metabolomics to HRMS-Based Exposomics: Adapting Peak Picking and Developing Scoring for MS1 Suspect Screening	AB SCIEX X500R QTOF with AB SCIEX ExionLC AD UPLC	New tool paper	4	XCMS, MZmine2, MarkerView, Progenesis QI	1	Yes, available at MetaboLights repository under the ID MTBLS1785	Spike-in dataset (human plasma and serum)	Plasma and serum samples spiked with 45 known chemicals including pesticides, pharmaceuticals, metabolites, and dietary toxins at concentrations of 10 ng/mL.	False negative rate, detection frequency, fold changes, t-test p-values, area coefficients of variation (CV), computation time, and user-friendliness of tools.	MZmine2 demonstrated the highest detection frequency for spiked compounds.	Spike-in experiments with known concentrations of 45 compounds.
PMID: 35579321	IDSL.IPA Characterizes the Organic Chemical Space in Untargeted LC/HRMS Data Sets	Agilent QTOF and Fusion Orbitrap instruments	New tool paper	3	IDSL.IPA, MS-DIAL, XCMS	8	Yes, available at NIH Metabolomics WorkBench and MetaboLights repositories; listed in a supplemental fie	Human plasma/serum, mouse plasma, and authentic standards	Eight datasets including: 499 human plasma/serum samples, 604 and 1379 plasma/serum samples, 1649 human plasma/serum samples, 226 mouse plasma samples, 367 authentic standards, and two lipidomics project datasets analyzed in two batches.	12C/13C isotopologue pairing, chromatographic peak quality metrics, retention time correction, annotation coverage, calibration curve R2 values, and random sampling validation.	IDSL.IPA demonstrated robust performance in peak detection and annotation quality compared to MS-DIAL and XCMS. NOTE: IDSL.IPA was developed by these authors	Ground truth was derived from 12C/13C isotopologue pairing and manually validated peaks from authentic standards.
PMID: 37433854	Trackable and scalable LC-MS metabolomics data processing using asari	Orbitrap ID-X Tribrid Mass Spectrometer	New tool paper	3	Asari, XCMS, MZmine	4	Yes, available at Metabolomics Workbench under study IDs ST002454 and ST002233; GitHub repository at https://github.com/shuzhao-li/data	Human plasma, yeast metabolomics, bacterial isotope labeling, and synthetic datasets	1. Human plasma dataset (HZV029) with 184 technical replicates. 2. Yeast dataset with 3 biological replicates. 3. E. coli dataset with isotope labeling. 4. Synthetic dataset with known feature distributions and noise.	Number of detected features, feature reproducibility, peak shape quality, signal-to-noise ratio, retention time correction, computational speed, isotopic pattern matching, and m/z alignment precision.	Asari demonstrated superior reproducibility, computational efficiency, and isotopic pattern detection compared to XCMS and MZmine. NOTE: Asari was developed by the authors of this paper	Manually verified features for human plasma, yeast, and E. coli datasets; synthetic dataset with known feature annotations.
PMID: 32656431	Mining for Peaks in LC-HRMS Datasets Using Finnee – A Case Study with Exhaled Breath Condensates from Healthy, Asthmatic, and COPD Patients	Orbitrap Q Exactive Focus (Thermo Scientific)	New tool paper	3	Finnee, MS-Dial, XCMS Online	3	Yes, available at https://github.com/glerny/finnee2016/	Exhaled breath condensates (human samples)	Exhaled breath condensates from 15 individuals (five controls, five asthma patients, and five COPD patients). Samples were analyzed in triplicate.	Number of features, recall, false positive rate, reproducibility, and visual inspection of extracted ion profiles.	Finnee outperformed MS-Dial and XCMS Online, detecting 43% and 82% more markers, respectively. NOTE: the authors developed Finee.	Ground truth derived from manually validated features based on quality control (QC) alignment and Welch’s t-test analysis for significant differences between groups.
PMID: 32178227	Lipid Annotator: Towards Accurate Annotation in Non-Targeted Liquid Chromatography High-Resolution Tandem Mass Spectrometry (LC-HRMS/MS) Lipidomics Using a Rapid and User-Friendly Software	Agilent 6546 LC/Q-TOF	New tool paper	3	Lipid Annotator, LipidMatch, MS-DIAL	1	Yes, available at MassIVE repository under the ID MSV000084849	Human plasma metabolomics dataset	NIST SRM 1950 human plasma metabolomics data acquired with iterative MS/MS. Spiked standards include 86 lipids across 21 classes for validation.	Annotation accuracy, false positive rate, computational speed, reproducibility of peak picking, and overlap of annotated features.	Lipid Annotator showed the highest computational speed and comparable annotation accuracy to LipidMatch and MS-DIAL. NOTE: the authors developed Lipid Annotator.	Annotations validated using spiked lipid standards and consensus annotations across three software platforms.
PMID: 33123762	Adduct annotation in liquid chromatography/high-resolution mass spectrometry to enhance compound identification	TripleTOF 5600 and TripleTOF 6600 (Sciex); UltiMate 3000 RSLC chromatography system (Dionex)	New tool paper	4	mzAdan, CAMERA, findMAIN, CliqueMS	3	Yes, available at https://doi.org/10.26037/yareta:wppmltdgkrh7bak2skce5alxzi	Standard metabolite mixtures and pooled human urine	1. UNIGE-FIA-MS dataset: 408 analytes from FIA mass spectra derived from the Human Metabolome Database (HMDB). 2. UNIGE-LC-MS dataset: 52 metabolite standards in a liquid chromatography system. 3. Pooled human urine sample analyzed using LC-MS.	Number of features annotated, annotation accuracy, total ion current explained, connectivity and clustering scores (CGC, CIC, CCC), signal-to-noise thresholds, and error rates.	mzAdan consistently produced higher numbers of [M+H]+ candidates compared to CliqueMS and CAMERA, particularly for low-intensity ions and co-eluting metabolites. NOTE: the authors developed mzAdan.	Manually validated annotations of known standards using retention time, isotopic profiles, and ion patterns; confirmed using previous analyses and spectral libraries.
PMID: 37741995	Mass-Suite: A Novel Open-Source Python Package for High-Resolution Mass Spectrometry Data Analysis	Not stated	New tool paper	3	Mass-Suite, MS-DIAL, XCMS	3	Yes, available at https://github.com/XiminHu/mass-suite/tree/master/example_data	Environmental samples, spiked standards, and synthetic datasets	1. EPA ENTACT dataset with spiked mixtures of 398 chemicals analyzed using LC-MS. 2. Transformation products of 6PPD under lab conditions using ozonation. 3. Biotransformation study involving progestins dienogest and drospirenone in sludge systems.	Feature extraction accuracy, clustering precision, computational efficiency, recall rate, and false discovery rates.	Mass-Suite demonstrated comparable or superior performance in feature prioritization and source apportionment compared to MS-DIAL and XCMS. NOTE: these authors developed Mass-Suite.	Ground truth was derived from spiked chemical standards and validated feature clusters based on known chemical transformations.
PMID: 28693421	LipidMatch: An Automated Workflow for Rule-Based Lipid Identification Using Untargeted High-Resolution Tandem Mass Spectrometry Data	Q Exactive Orbitrap (Thermo Scientific) and Agilent 6540 Q-TOF	New tool paper	3	LipidMatch, MS-DIAL, Greazy	1	Yes, available at http://secim.ufl.edu/secim-tools/	Human plasma metabolomics dataset	Red Cross human plasma dataset analyzed in positive and negative polarity modes using iterative exclusion with data-dependent acquisition (ddMS2-top5).	Number of lipid features identified, annotation overlap across tools, summed fragment intensities, annotation accuracy, and structural resolution.	LipidMatch identified the greatest number of lipid features and had the most comprehensive coverage of lipid types compared to MS-DIAL and Greazy.	Annotations validated using spiked lipid standards and manual comparison of annotations across the three tools.
PMID: 37071700	3D-MSNet: A Point Cloud-Based Deep Learning Model for Untargeted Feature Detection and Quantification in Profile LC-HRMS Data	AB SCIEX TripleTOF 6600, Thermo Q Exactive HF, Thermo LTQ Orbitrap XL	New tool paper	9	3D-MSNet, MS-DIAL, MZmine 2, XCMS Online, MarkerView, Compound Discoverer, MaxQuant, Dinosaur, PointIso	3	Yes, available at https://doi.org/10.5281/zenodo.6582912	Metabolomics and proteomics datasets, including spike-in and synthetic data	1. Metabolomics dataset with two platforms (TripleTOF 6600 and QE HF) using spiked compounds in standard mixtures with seven groups at varying concentration ratios. 2. Proteomics dataset with spiked peptides in a Streptococcus pyogenes background across 12 dilution levels.	Feature detection accuracy, quantification accuracy, coefficient of variation (CV) in replicates, marker detection accuracy, computational time, and signal-to-noise discrimination.	3D-MSNet achieved the best performance across all datasets, with the highest accuracy in feature detection, quantification, and marker identification. It also demonstrated superior robustness in noise discrimination. NOTE: these authors developed 3D-MSNet.	Ground truth was annotated using manually curated libraries for spiked compounds and peptides, validated against theoretical fold-change ratios and targeted data analysis.
PMID: 34735114	SLAW: A Scalable and Self-Optimizing Processing Workflow for Untargeted LC-MS	Sciex TripleTOF, Waters QTOF, Thermo Q Exactive	New tool paper	3	SLAW, IPO/XCMS, OpenMS	3	Yes, available at GitHub: https://github.com/zamboni-lab/SLAW	Human cancer cells, mouse liver, and bacterial lipid extracts	1. SmallTOF: Human cancerous cells (25 samples, 4 QC). 2. MidTOF: Mouse liver (265 samples, 28 QC). 3. LargeQE: Escherichia coli lipid extracts (2438 samples, 82 QC).	Number of features detected, reproducibility, peak intensity coefficient of variation (CV), isotopic pattern extraction, computational speed, and memory efficiency.	SLAW demonstrated higher sensitivity and reproducibility compared to IPO/XCMS and OpenMS. It processed datasets faster and extracted more isotopic patterns and MS2 data for compound annotation. NOTE: SLAW was developed by these authors	Ground truth included known metabolite standards in QC samples and confirmed isotopic patterns and MS2 spectra using spectral libraries.
DOI: https://doi.org/10.1101/2025.01.26.634927	mzLearn, a data-driven LC/MS signal detection algorithm, enables pre-trained generative models for untargeted metabolomics	Data obtained using various LC/MS instruments, including Orbitrap and QTOF, in positive and negative ion modes.	New tool paper	4	XCMS, ASARI, mzMine, MSDial	36	Yes, public domain datasets detailed in supplementary tables; mzLearn software: http://mzlearn.com, code: https://github.com/ReviveMed/mzEmbed	Human serum metabolomics	Includes 36 datasets with various experimental settings; 15 targeted metabolomics datasets for benchmarking, 6 datasets for normalization evaluation, and 22 datasets for pretraining. Data comprised 20,548 blood-based samples across diverse studies.	True positive rate, false positive rate, concordance index (C-index), AUC, F1 score, relative standard deviation (RSD)	mzLearn, achieving the highest true positive rate (89%) and lowest false positive rate (12.5%) among tested tools. NOTE: mzLearn was developed by these authors	Targeted metabolite peaks identified via m/z and retention time comparison; manual labeling of peak quality for false positive estimation.
PMID: 40178068	HeuSMA: A Multigradient LC-MS Strategy for Improving Peak Identification in Untargeted Metabolomics	Agilent 1290 Infinity II LC & Agilent 6546 Q-TOF mass spec	New tool paper	3	HeuSMA, MS-DIAL, MZmine	1	Yes, avaialbe at https://pubs.acs.org/doi/10.1021/acs.analchem.4c05315?goto=supporting-info#_i17 and available at GitHub: https://github.com/Lacterd/HeuSMA	Human serum metabolomics	Serum from 104 people, 50 with Hepatocellular Carcinoma & 50 controls	Numbe of peaks called, Venn Diagrams, Gaussian function similarity scores of peaks unique to each tool, accuracy through manual inspection	HeuSMA	Manual inspection of peaks
