## Supplementary File 2 for "TIMS-Bench: Towards community standards for benchmarking untargeted trapped ion mobility metabolomics tools and datasets"

### Sheet: Sheet1
							STOCK SOLUTION /ALIQUOTS		LOW CONC preliminary test			MEDIUM CONC			HIGH CONC			SUPER HIGH CONC
name of the kit	Chemical group	Kit	Compound Description	formula	Mw (mg/mmol)	Volume STOCK (ml)	Conc mM (mmol/L)	Conc uM (umol/L)	Vol STOCK (ul)	Conc mM (mmol/L)	Conc uM (umol/L)	Vol STOCK (ul)	Conc mM (mmol/L)	Conc uM (umol/L)	Vol STOCK (ul)	Conc mM (mmol/L)	Conc uM (umol/L)	Vol STOCK (ul)	Conc mM (mmol/L)	Conc uM (umol/L)
Catecholamine mix 1 (epinephrines) As free base (unlabeled)	Catecholamine	C-109-1ML	DL-Norepinephrine hydrochloride	C8H11NO3	169.074	1	5.9146	5914.57	0.1	0.003	2.9573	0.4	0.0118	11.8291	0.8	0.0237	23.6583	1.6	0.0473	47.3166
Catecholamine mix 1 (epinephrines) As free base (unlabeled)	Catecholamine	C-109-1ML	Epinephrine hydrochloride	C9H13NO3	183.09	1	5.9146	5914.57	0.1	0.003	2.9573	0.4	0.0118	11.8291	0.8	0.0237	23.6583	1.6	0.0473	47.3166
Catecholamine mix 2 (metanephrines) As free base (unlabeled)	Catecholamine	C-110-1ML	Normetanephrine HCl	C9H13NO3	183.09	1	5.9146	5914.57	0.1	0.003	2.9573	0.4	0.0118	11.8291	0.8	0.0237	23.6583	1.6	0.0473	47.3166
Catecholamine mix 2 (metanephrines) As free base (unlabeled)	Catecholamine	C-110-1ML	Metanephrine HCl	C10H15NO3	197.105	1	5.9146	5914.57	0.1	0.003	2.9573	0.4	0.0118	11.8291	0.8	0.0237	23.6583	1.6	0.0473	47.3166
Catecholamine metabolites mix (unlabeled)	Catecholamine	C-111-1ML	Homovanillic acid	C9H10O4	182.058	1	5.9146	5914.57	0.1	0.003	2.9573	0.4	0.0118	11.8291	0.8	0.0237	23.6583	1.6	0.0473	47.3166
Catecholamine metabolites mix (unlabeled)	Catecholamine	C-111-1ML	5-Hydroxyindole-3-acetic acid	C10H9NO3	191.058	1	5.9146	5914.57	0.1	0.003	2.9573	0.4	0.0118	11.8291	0.8	0.0237	23.6583	1.6	0.0473	47.3166
Catecholamine metabolites mix (unlabeled)	Catecholamine	C-111-1ML	DL-Vanilmandelic acid	C9H10O5	198.053	1	5.9146	5914.57	0.1	0.003	2.9573	0.4	0.0118	11.8291	0.8	0.0237	23.6583	1.6	0.0473	47.3166
Bile Acid Standard Mix 1 – Unconjugated (unlabeled)	Bile acid	MSK-BA1-US-1	Lithocholic acid (unlabeled)	C24H40O3	376.298	0.2	0.5	500	0.2	0.0005	0.5	1	0.0025	2.5	2	0.005	5	8	0.02	20
Bile Acid Standard Mix 1 – Unconjugated (unlabeled)	Bile acid	MSK-BA1-US-1	Chenodeoxycholic acid (unlabeled)	C24H40O4	392.293	0.2	0.5	500	0.2	0.0005	0.5	1	0.0025	2.5	2	0.005	5	8	0.02	20
Bile Acid Standard Mix 1 – Unconjugated (unlabeled)	Bile acid	MSK-BA1-US-1	Deoxycholic acid (unlabeled)	C24H40O4	392.293	0.2	0.5	500	0.2	0.0005	0.5	1	0.0025	2.5	2	0.005	5	8	0.02	20
Bile Acid Standard Mix 1 – Unconjugated (unlabeled)	Bile acid	MSK-BA1-US-1	Ursodeoxycholic acid (unlabeled)	C24H40O4	392.293	0.2	0.5	500	0.2	0.0005	0.5	1	0.0025	2.5	2	0.005	5	8	0.02	20
Bile Acid Standard Mix 1 – Unconjugated (unlabeled)	Bile acid	MSK-BA1-US-1	Cholic acid (unlabeled)	C24H40O5	408.288	0.2	0.5	500	0.2	0.0005	0.5	1	0.0025	2.5	2	0.005	5	8	0.02	20
Bile Acid Standard Mix 1 – Unconjugated (unlabeled)	Bile acid	MSK-BA1-US-1	β-Muricholic acid (unlabeled)	C24H40O5	408.288	0.2	0.5	500	0.2	0.0005	0.5	1	0.0025	2.5	2	0.005	5	8	0.02	20
Bile Acid Standard Mix 2 – Conjugated (unlabeled)	Bile acid	MSK-BA2-US-1	Glycolithocholic acid (unlabeled)	C26H43NO4	433.323	0.2	0.5	500	0.2	0.0005	0.5	1	0.0025	2.5	2	0.005	5	8	0.02	20
Bile Acid Standard Mix 2 – Conjugated (unlabeled)	Bile acid	MSK-BA2-US-1	Glycochenodeoxycholic acid, sodium salt (unlabeled)	C26H43NO5	449.318	0.2	0.5	500	0.2	0.0005	0.5	1	0.0025	2.5	2	0.005	5	8	0.02	20
Bile Acid Standard Mix 2 – Conjugated (unlabeled)	Bile acid	MSK-BA2-US-1	Glycochenodeoxycholic acid, sodium salt (unlabeled)	C26H43NO5	449.318	0.2	0.5	500	0.2	0.0005	0.5	1	0.0025	2.5	2	0.005	5	8	0.02	20
Bile Acid Standard Mix 2 – Conjugated (unlabeled)	Bile acid	MSK-BA2-US-1	Glycodeoxycholic acid, sodium salt (unlabeled)	C26H43NO5	449.318	0.2	0.5	500	0.2	0.0005	0.5	1	0.0025	2.5	2	0.005	5	8	0.02	20
Bile Acid Standard Mix 2 – Conjugated (unlabeled)	Bile acid	MSK-BA2-US-1	Glycoursodeoxycholic acid (unlabeled)	C26H43NO5	449.318	0.2	0.5	500	0.2	0.0005	0.5	1	0.0025	2.5	2	0.005	5	8	0.02	20
Bile Acid Standard Mix 2 – Conjugated (unlabeled)	Bile acid	MSK-BA2-US-1	Glycocholic acid hydrate (unlabeled)	C26H43NO6	465.313	0.2	0.5	500	0.2	0.0005	0.5	1	0.0025	2.5	2	0.005	5	8	0.02	20
Bile Acid Standard Mix 2 – Conjugated (unlabeled)	Bile acid	MSK-BA2-US-1	Glycocholic acid hydrate (unlabeled)	C26H43NO6	465.313	0.2	0.5	500	0.2	0.0005	0.5	1	0.0025	2.5	2	0.005	5	8	0.02	20
Bile Acid Standard Mix 2 – Conjugated (unlabeled)	Bile acid	MSK-BA2-US-1	Taurolithocholic acid, sodium salt (unlabeled)	C26H45NO5S	483.302	0.2	0.5	500	0.2	0.0005	0.5	1	0.0025	2.5	2	0.005	5	8	0.02	20
Bile Acid Standard Mix 2 – Conjugated (unlabeled)	Bile acid	MSK-BA2-US-1	Taurochenodeoxycholic acid, sodium salt (unlabeled)	C26H45NO6S	499.297	0.2	0.5	500	0.2	0.0005	0.5	1	0.0025	2.5	2	0.005	5	8	0.02	20
Bile Acid Standard Mix 2 – Conjugated (unlabeled)	Bile acid	MSK-BA2-US-1	Taurodeoxycholic acid, sodium salt hydrate (unlabeled)	C26H45NO6S	499.297	0.2	0.5	500	0.2	0.0005	0.5	1	0.0025	2.5	2	0.005	5	8	0.02	20
Bile Acid Standard Mix 2 – Conjugated (unlabeled)	Bile acid	MSK-BA2-US-1	Tauroursodeoxycholic acid, dihydrate (unlabeled)	C26H45NO6S	499.297	0.2	0.5	500	0.2	0.0005	0.5	1	0.0025	2.5	2	0.005	5	8	0.02	20
Bile Acid Standard Mix 2 – Conjugated (unlabeled)	Bile acid	MSK-BA2-US-1	Taurocholic acid, sodium salt (unlabeled)	C26H45NO7S	515.292	0.2	0.5	500	0.2	0.0005	0.5	1	0.0025	2.5	2	0.005	5	8	0.02	20
Canonical/non-canonical amino acid mix sets (unlabeled)	Amino Acid	MSK-CNCAA-US (MSK-CAA-US)	Glycine (unlabeled)	C2H5NO2	75.032	1	2.5	2500	0.4	0.005	5	0.8	0.01	10	1.6	0.02	20	6.4	0.08	80
Canonical/non-canonical amino acid mix sets (unlabeled)	Amino Acid	MSK-CNCAA-US (MSK-CAA-US)	L-Alanine (unlabeled)	C3H7NO2	89.0477	1	2.5	2500	0.4	0.005	5	0.8	0.01	10	1.6	0.02	20	6.4	0.08	80
Canonical/non-canonical amino acid mix sets (unlabeled)	Amino Acid	MSK-CNCAA-US (MSK-CAA-US)	L-Serine (unlabeled)	C3H7NO3	105.046	1	2.5	2500	0.4	0.005	5	0.8	0.01	10	1.6	0.02	20	6.4	0.08	80
Canonical/non-canonical amino acid mix sets (unlabeled)	Amino Acid	MSK-CNCAA-US (MSK-CAA-US)	L-Proline (unlabeled)	C5H9NO2	115.067	1	2.5	2500	0.4	0.005	5	0.8	0.01	10	1.6	0.02	20	6.4	0.08	80
Canonical/non-canonical amino acid mix sets (unlabeled)	Amino Acid	MSK-CNCAA-US (MSK-CAA-US)	L-Valine (unlabeled)	C5H11NO2	117.083	1	2.5	2500	0.4	0.005	5	0.8	0.01	10	1.6	0.02	20	6.4	0.08	80
Canonical/non-canonical amino acid mix sets (unlabeled)	Amino Acid	MSK-CNCAA-US (MSK-CAA-US)	L-Threonine (unlabeled)	C4H9NO3	119.062	1	2.5	2500	0.4	0.005	5	0.8	0.01	10	1.6	0.02	20	6.4	0.08	80
Canonical/non-canonical amino acid mix sets (unlabeled)	Amino Acid	MSK-CNCAA-US (MSK-CAA-US)	L-Isoleucine (unlabeled) CP 97%	C6H13NO2	131.098	1	2.5	2500	0.4	0.005	5	0.8	0.01	10	1.6	0.02	20	6.4	0.08	80
Canonical/non-canonical amino acid mix sets (unlabeled)	Amino Acid	MSK-CNCAA-US (MSK-CAA-US)	L-Leucine (unlabeled)	C6H13NO2	131.098	1	2.5	2500	0.4	0.005	5	0.8	0.01	10	1.6	0.02	20	6.4	0.08	80
Canonical/non-canonical amino acid mix sets (unlabeled)	Amino Acid	MSK-CNCAA-US (MSK-CAA-US)	L-Asparagine∙H2O (unlabeled)	C4H8N2O3	132.053	1	2.5	2500	0.4	0.005	5	0.8	0.01	10	1.6	0.02	20	6.4	0.08	80
Canonical/non-canonical amino acid mix sets (unlabeled)	Amino Acid	MSK-CNCAA-US (MSK-CAA-US)	L-Aspartic acid (unlabeled)	C4H7NO4	133.038	1	2.5	2500	0.4	0.005	5	0.8	0.01	10	1.6	0.02	20	6.4	0.08	80
Canonical/non-canonical amino acid mix sets (unlabeled)	Amino Acid	MSK-CNCAA-US (MSK-CAA-US)	L-Glutamine (unlabeled)	C5H10N2O3	146.069	1	2.5	2500	0.4	0.005	5	0.8	0.01	10	1.6	0.02	20	6.4	0.08	80
Canonical/non-canonical amino acid mix sets (unlabeled)	Amino Acid	MSK-CNCAA-US (MSK-CAA-US)	L-Lysine∙2HCl (unlabeled)	C6H14N2O2	146.113	1	2.5	2500	0.4	0.005	5	0.8	0.01	10	1.6	0.02	20	6.4	0.08	80
Canonical/non-canonical amino acid mix sets (unlabeled)	Amino Acid	MSK-CNCAA-US (MSK-CAA-US)	L-Glutamic acid (unlabeled)	C5H9NO4	147.053	1	2.5	2500	0.4	0.005	5	0.8	0.01	10	1.6	0.02	20	6.4	0.08	80
Canonical/non-canonical amino acid mix sets (unlabeled)	Amino Acid	MSK-CNCAA-US (MSK-CAA-US)	L-Methionine (unlabeled)	C5H11NO2S	149.149	1	2.5	2500	0.4	0.005	5	0.8	0.01	10	1.6	0.02	20	6.4	0.08	80
Canonical/non-canonical amino acid mix sets (unlabeled)	Amino Acid	MSK-CNCAA-US (MSK-CAA-US)	L-Histidine (unlabeled)	C6H9N3O2	155.08	1	2.5	2500	0.4	0.005	5	0.8	0.01	10	1.6	0.02	20	6.4	0.08	80
Canonical/non-canonical amino acid mix sets (unlabeled)	Amino Acid	MSK-CNCAA-US (MSK-CAA-US)	L-Phenylalanine (unlabeled)	C9H11NO2	165.083	1	2.5	2500	0.4	0.005	5	0.8	0.01	10	1.6	0.02	20	6.4	0.08	80
Canonical/non-canonical amino acid mix sets (unlabeled)	Amino Acid	MSK-CNCAA-US (MSK-CAA-US)	L-Arginine∙HCl (unlabeled)	C6H14N4O2	174.112	1	2.5	2500	0.4	0.005	5	0.8	0.01	10	1.6	0.02	20	6.4	0.08	80
Canonical/non-canonical amino acid mix sets (unlabeled)	Amino Acid	MSK-CNCAA-US (MSK-CAA-US)	L-Tyrosine (unlabeled)	C9H11NO3	181.078	1	2.5	2500	0.4	0.005	5	0.8	0.01	10	1.6	0.02	20	6.4	0.08	80
Canonical/non-canonical amino acid mix sets (unlabeled)	Amino Acid	MSK-CNCAA-US (MSK-CAA-US)	L-Tryptophan (unlabeled)	C11H12N2O2	204.097	1	2.5	2500	0.4	0.005	5	0.8	0.01	10	1.6	0.02	20	6.4	0.08	80
Canonical/non-canonical amino acid mix sets (unlabeled)	Amino Acid	MSK-CNCAA-US (MSK-CAA-US)	L-Cystine (unlabeled)	C6H12N2O4S2	240.024	1	1.25	1250	0.4	0.0025	2.5	0.8	0.005	5	1.6	0.01	10	6.4	0.04	40
Canonical/non-canonical amino acid mix sets (unlabeled)	Amino Acid	MSK-CNCAA-US (MSK-NCAA-US-1)	Sarcosine∙HCl (unlabeled)	C3H7NO2	89.0477	1	2.5	2500	0.4	0.005	5	0.8	0.01	10	1.6	0.02	20	6.4	0.08	80
Canonical/non-canonical amino acid mix sets (unlabeled)	Amino Acid	MSK-CNCAA-US (MSK-NCAA-US-1)	β-Alanine (unlabeled)	C3H7NO2	89.0477	1	2.5	2500	0.4	0.005	5	0.8	0.01	10	1.6	0.02	20	6.4	0.08	80
Canonical/non-canonical amino acid mix sets (unlabeled)	Amino Acid	MSK-CNCAA-US (MSK-NCAA-US-1)	L-Ornithine∙HCl (unlabeled)	C5H12N2O2	132.097	1	2.5	2500	0.4	0.005	5	0.8	0.01	10	1.6	0.02	20	6.4	0.08	80
Canonical/non-canonical amino acid mix sets (unlabeled)	Amino Acid	MSK-CNCAA-US (MSK-NCAA-US-1)	L-Azidohomoalanine∙HCl (unlabeled)	C4H8N4O2	144.065	1	2.5	2500	0.4	0.005	5	0.8	0.01	10	1.6	0.02	20	6.4	0.08	80
Canonical/non-canonical amino acid mix sets (unlabeled)	Amino Acid	MSK-CNCAA-US (MSK-NCAA-US-1)	L-Citrulline (unlabeled)	C6H13N3O3	175.096	1	2.5	2500	0.4	0.005	5	0.8	0.01	10	1.6	0.02	20	6.4	0.08	80
Canonical/non-canonical amino acid mix sets (unlabeled)	Amino Acid	MSK-CNCAA-US (MSK-NCAA-US-1)	L-Homoarginine∙HCl (unlabeled)	C7H16N4O2	188.142	1	2.5	2500	0.4	0.005	5	0.8	0.01	10	1.6	0.02	20	6.4	0.08	80
Canonical/non-canonical amino acid mix sets (unlabeled)	Amino Acid	MSK-CNCAA-US (MSK-NCAA-US-1)	L-Dopa (unlabeled)	C9H11NO4	197.069	1	2.5	2500	0.4	0.005	5	0.8	0.01	10	1.6	0.02	20	6.4	0.08	80
Metabolomics screening and monitoring standard mix 1 (unlabeled)	Various	MSK-MSM1-US-1	Ethanolamine (unlabeled)	C2H7NO	61.0528	1	10	10000	0.4	0.02	20	0.4	0.02	20	1.6	0.08	80	6.4	0.32	320
Metabolomics screening and monitoring standard mix 1 (unlabeled)	Various	MSK-MSM1-US-1	4-Aminobutyric acid (unlabeled) / GABA	C4H9NO2	103.063	1	10	10000	0.4	0.02	20	0.4	0.02	20	1.6	0.08	80	6.4	0.32	320
Metabolomics screening and monitoring standard mix 1 (unlabeled)	Various	MSK-MSM1-US-1	DL-2-Aminobutyric acid (unlabeled) / AABA	C4H9NO2	103.063	1	10	10000	0.4	0.02	20	0.4	0.02	20	1.6	0.08	80	6.4	0.32	320
Metabolomics screening and monitoring standard mix 1 (unlabeled)	Various	MSK-MSM1-US-1	Taurine (unlabeled)	C2H7NO3S	125.015	1	10	10000	0.4	0.02	20	0.4	0.02	20	1.6	0.08	80	6.4	0.32	320
Metabolomics screening and monitoring standard mix 1 (unlabeled)	Various	MSK-MSM1-US-1	L-allo-Isoleucine (unlabeled)	C6H13NO2	131.098	1	10	10000	0.4	0.02	20	0.4	0.02	20	1.6	0.08	80	6.4	0.32	320
Metabolomics screening and monitoring standard mix 1 (unlabeled)	Various	MSK-MSM1-US-1	𝑂-Phosphorylethanolamine (unlabeled)	C2H8NO4P	141.019	1	10	10000	0.4	0.02	20	0.4	0.02	20	1.6	0.08	80	6.4	0.32	320
Metabolomics screening and monitoring standard mix 1 (unlabeled)	Various	MSK-MSM1-US-1	DL-2-Aminoadipic acid (unlabeled) CP 97%	C6H11NO4	161.069	1	10	10000	0.4	0.02	20	0.4	0.02	20	1.6	0.08	80	6.4	0.32	320
Metabolomics screening and monitoring standard mix 1 (unlabeled)	Various	MSK-MSM1-US-1	L-Cysteine, 𝑁-acetyl (unlabeled)	C5H9NO3S	163.03	1	10	10000	0.4	0.02	20	0.4	0.02	20	1.6	0.08	80	6.4	0.32	320
Metabolomics screening and monitoring standard mix 1 (unlabeled)	Various	MSK-MSM1-US-1	π-Methyl-L-histidine (unlabeled) / 1-Methyl- L -histidine	C7H11N3O2	169.085	1	10	10000	0.4	0.02	20	0.4	0.02	20	1.6	0.08	80	6.4	0.32	320
Metabolomics screening and monitoring standard mix 1 (unlabeled)	Various	MSK-MSM1-US-1	τ-Methyl-L-histidine (unlabeled) / 3-Methyl- L -histidine	C7H11N3O2	169.085	1	10	10000	0.4	0.02	20	0.4	0.02	20	1.6	0.08	80	6.4	0.32	320
Metabolomics screening and monitoring standard mix 1 (unlabeled)	Various	MSK-MSM1-US-1	𝑂-Phospho-L-serine (unlabeled)	C3H8NO6P	185.009	1	10	10000	0.4	0.02	20	0.4	0.02	20	1.6	0.08	80	6.4	0.32	320
Metabolomics screening and monitoring standard mix 1 (unlabeled)	Various	MSK-MSM1-US-1	DL-Cystathionine (unlabeled) CP 95%	C7H14N2O4S	222.067	1	10	10000	0.4	0.02	20	0.4	0.02	20	1.6	0.08	80	6.4	0.32	320
Metabolomics screening and monitoring standard mix 1 (unlabeled)	Various	MSK-MSM1-US-1	DL-Homocystine (unlabeled)	C8H16N2O4S2	268.055	1	10	10000	0.4	0.02	20	0.4	0.02	20	1.6	0.08	80	6.4	0.32	320
Metabolomics screening and monitoring standard mix 1 (unlabeled)	Various	MSK-MSM1-US-1	L-Argininosuccinic acid barium salt·2H₂O (unlabeled) CP 90%	C10H18N4O6	290.123	1	10	10000	0.4	0.02	20	0.4	0.02	20	1.6	0.08	80	6.4	0.32	320
Organic Acid Mix (unlabeled)	Organic Acid	MSK-OA-US-1	Sodium acetate (unlabeled) CP 95%	C2H4O2	60.0211	1	0.25	250	4	0.005	5	8	0.01	10	16	0.02	20	64	0.08	80
Organic Acid Mix (unlabeled)	Organic Acid	MSK-OA-US-1	Sodium propionate (unlabeled) CP 90%	C3H6O2	74.0368	1	0.25	250	4	0.005	5	8	0.01	10	16	0.02	20	64	0.08	80
Organic Acid Mix (unlabeled)	Organic Acid	MSK-OA-US-1	Glycolic acid, sodium salt (unlabeled) CP 95%	C2H4O3	76.016	1	0.25	250	4	0.005	5	8	0.01	10	16	0.02	20	64	0.08	80
Organic Acid Mix (unlabeled)	Organic Acid	MSK-OA-US-1	Sodium pyruvate (unlabeled) CP 90%	C3H4O3	88.016	1	0.25	250	4	0.005	5	8	0.01	10	16	0.02	20	64	0.08	80
Organic Acid Mix (unlabeled)	Organic Acid	MSK-OA-US-1	Sodium butyrate (unlabeled) CP 95%	C4H8O2	88.0524	1	0.25	250	4	0.005	5	8	0.01	10	16	0.02	20	64	0.08	80
Organic Acid Mix (unlabeled)	Organic Acid	MSK-OA-US-1	Sodium isobutyrate (unlabeled) CP 95%	C4H8O2	88.0524	1	0.25	250	4	0.005	5	8	0.01	10	16	0.02	20	64	0.08	80
Organic Acid Mix (unlabeled)	Organic Acid	MSK-OA-US-1	Oxalic acid, disodium salt (unlabeled) CP 95%	C2H2O4	89.9953	1	0.25	250	4	0.005	5	8	0.01	10	16	0.02	20	64	0.08	80
Organic Acid Mix (unlabeled)	Organic Acid	MSK-OA-US-1	Sodium L-lactate (unlabeled)	C3H6O3	90.0317	1	0.25	250	4	0.005	5	8	0.01	10	16	0.02	20	64	0.08	80
Organic Acid Mix (unlabeled)	Organic Acid	MSK-OA-US-1	Alpha-ketobutyric acid, sodium salt (unlabeled)	C4H6O3	102.032	1	0.25	250	4	0.005	5	8	0.01	10	16	0.02	20	64	0.08	80
Organic Acid Mix (unlabeled)	Organic Acid	MSK-OA-US-1	Malonic acid, disodium salt (unlabeled) CP 95%	C3H4O4	104.011	1	0.25	250	4	0.005	5	8	0.01	10	16	0.02	20	64	0.08	80
Organic Acid Mix (unlabeled)	Organic Acid	MSK-OA-US-1	Sodium D-3-hydroxybutyrate (unlabeled) CP 95%	C4H8O3	104.047	1	0.25	250	4	0.005	5	8	0.01	10	16	0.02	20	64	0.08	80
Organic Acid Mix (unlabeled)	Organic Acid	MSK-OA-US-1	Fumaric acid, disodium salt (unlabeled) CP 95%	C4H4O4	116.011	1	0.25	250	4	0.005	5	8	0.01	10	16	0.02	20	64	0.08	80
Organic Acid Mix (unlabeled)	Organic Acid	MSK-OA-US-1	Maleic acid, disodium salt (unlabeled) CP 95%	C4H4O4	116.011	1	0.25	250	4	0.005	5	8	0.01	10	16	0.02	20	64	0.08	80
Organic Acid Mix (unlabeled)	Organic Acid	MSK-OA-US-1	Alpha-ketoisovaleric acid, sodium salt (unlabeled) CP 95%	C5H8O3	116.047	1	0.25	250	4	0.005	5	8	0.01	10	16	0.02	20	64	0.08	80
Organic Acid Mix (unlabeled)	Organic Acid	MSK-OA-US-1	Methylmalonic acid, disodium salt (unlabeled) CP 95%	C4H6O4	118.027	1	0.25	250	4	0.005	5	8	0.01	10	16	0.02	20	64	0.08	80
Organic Acid Mix (unlabeled)	Organic Acid	MSK-OA-US-1	Succinic acid, disodium salt (unlabeled) CP 95%	C4H6O4	118.027	1	0.25	250	4	0.005	5	8	0.01	10	16	0.02	20	64	0.08	80
Organic Acid Mix (unlabeled)	Organic Acid	MSK-OA-US-1	Sodium benzoate (unlabeled) CP 95%	C7H6O2	122.037	1	0.25	250	4	0.005	5	8	0.01	10	16	0.02	20	64	0.08	80
Organic Acid Mix (unlabeled)	Organic Acid	MSK-OA-US-1	Alpha-ketoisocaproic acid, sodium salt (unlabeled) CP 95% / Ketoleucine	C6H10O3	130.063	1	0.25	250	4	0.005	5	8	0.01	10	16	0.02	20	64	0.08	80
Organic Acid Mix (unlabeled)	Organic Acid	MSK-OA-US-1	Creatine (unlabeled) CP 95%	C4H9N3O2	131.069	1	0.25	250	4	0.005	5	8	0.01	10	16	0.02	20	64	0.08	80
Organic Acid Mix (unlabeled)	Organic Acid	MSK-OA-US-1	Malic acid, disodium salt monohydrate (unlabeled) CP 95%	C4H6O5	134.022	1	0.25	250	4	0.005	5	8	0.01	10	16	0.02	20	64	0.08	80
Organic Acid Mix (unlabeled)	Organic Acid	MSK-OA-US-1	Alpha-ketoglutaric acid, disodium salt hydrate (unlabeled) CP 90%	C5H6O5	146.022	1	0.25	250	4	0.005	5	8	0.01	10	16	0.02	20	64	0.08	80
Organic Acid Mix (unlabeled)	Organic Acid	MSK-OA-US-1	Adipic acid, disodium salt (unlabeled) CP 95%	C6H10O4	146.058	1	0.25	250	4	0.005	5	8	0.01	10	16	0.02	20	64	0.08	80
Organic Acid Mix (unlabeled)	Organic Acid	MSK-OA-US-1	DL-2-hydroxyglutaric, disodium salt (unlabeled) CP 95%	C5H8O5	148.037	1	0.25	250	4	0.005	5	8	0.01	10	16	0.02	20	64	0.08	80
Organic Acid Mix (unlabeled)	Organic Acid	MSK-OA-US-1	Orotic acid, sodium salt (unlabeled) CP 95%	C5H4N2O4	156.024	1	0.25	250	4	0.005	5	8	0.01	10	16	0.02	20	64	0.08	80
Organic Acid Mix (unlabeled)	Organic Acid	MSK-OA-US-1	Phthalic acid, disodium salt (unlabeled) CP 95%	C8H6O4	166.027	1	0.25	250	4	0.005	5	8	0.01	10	16	0.02	20	64	0.08	80
Organic Acid Mix (unlabeled)	Organic Acid	MSK-OA-US-1	Uric acid, sodium salt∙XH2O (unlabeled) CP 95%	C5H4N4O3	168.028	1	0.25	250	4	0.005	5	8	0.01	10	16	0.02	20	64	0.08	80
Organic Acid Mix (unlabeled)	Organic Acid	MSK-OA-US-1	trans-Aconitic acid (unlabeled) CP 95%	C6H6O6	174.016	1	0.25	250	4	0.005	5	8	0.01	10	16	0.02	20	64	0.08	80
Organic Acid Mix (unlabeled)	Organic Acid	MSK-OA-US-1	Vitamin C (L-ascorbic acid) (unlabeled) CP 95%	C6H8O6	176.032	1	0.25	250	4	0.005	5	8	0.01	10	16	0.02	20	64	0.08	80
Organic Acid Mix (unlabeled)	Organic Acid	MSK-OA-US-1	Glycine, N-benzoyl (hippuric acid), sodium salt (unlabeled) CP 95%	C9H9NO3	179.058	1	0.25	250	4	0.005	5	8	0.01	10	16	0.02	20	64	0.08	80
Organic Acid Mix (unlabeled)	Organic Acid	MSK-OA-US-1	Homovanillic acid, sodium salt (unlabeled) CP 95%	C9H10O4	182.058	1	0.25	250	4	0.005	5	8	0.01	10	16	0.02	20	64	0.08	80
Organic Acid Mix (unlabeled)	Organic Acid	MSK-OA-US-1	Trisodium citrate (unlabeled) CP 95%	C6H8O7	192.027	1	0.25	250	4	0.005	5	8	0.01	10	16	0.02	20	64	0.08	80
Organic Acid Mix (unlabeled)	Organic Acid	MSK-OA-US-1	Sodium D-gluconate (unlabeled) CP 95%	C6H12O7	196.058	1	0.25	250	4	0.005	5	8	0.01	10	16	0.02	20	64	0.08	80
Organic Acid Mix (unlabeled)	Organic Acid	MSK-OA-US-1	DL-Vanilmandelic acid, sodium salt (unlabeled) CP 95%	C9H10O5	198.053	1	0.25	250	4	0.005	5	8	0.01	10	16	0.02	20	64	0.08	80
Metabolomics QReSS™ Standard Mix 1	Various	MSK-QRESS1-US-1	Ethanolamine·HCl (unlabeled)	C2H7NO	61.0528	1	0.1638	163.79	2	0.0016	1.6379	4	0.0033	3.2759	8	0.0066	6.5517	32	0.0262	26.2068
Metabolomics QReSS™ Standard Mix 1	Various	MSK-QRESS1-US-1	1,4-Butanediamine·2HCl (unlabeled) / putrescine	C4H12N2	88.1	1	0.1135	113.51	2	0.0011	1.1351	4	0.0023	2.2701	8	0.0045	4.5403	32	0.0182	18.1612
Metabolomics QReSS™ Standard Mix 1	Various	MSK-QRESS1-US-1	L-Alanine (unlabeled)	C3H7NO2	89.0477	1	1.123	1122.99	2	0.0112	11.2299	4	0.0225	22.4599	8	0.0449	44.9198	32	0.1797	179.679
Metabolomics QReSS™ Standard Mix 1	Various	MSK-QRESS1-US-1	Creatinine (unlabeled)	C4H7N3O	113.059	1	0.8845	884.49	2	0.0088	8.8449	4	0.0177	17.6899	8	0.0354	35.3798	32	0.1415	141.519
Metabolomics QReSS™ Standard Mix 1	Various	MSK-QRESS1-US-1	Vitamin B3 (Nicotinamide) (unlabeled)	C6H6N2O	122.048	1	0.041	40.97	2	0.0004	0.4097	4	0.0008	0.8193	8	0.0016	1.6387	32	0.0066	6.5548
Metabolomics QReSS™ Standard Mix 1	Various	MSK-QRESS1-US-1	Thymine (unlabeled)	C5H6N2O2	126.043	1	0.1587	158.68	2	0.0016	1.5868	4	0.0032	3.1735	8	0.0063	6.347	32	0.0254	25.3882
Metabolomics QReSS™ Standard Mix 1	Various	MSK-QRESS1-US-1	L-Leucine (unlabeled)	C6H13NO2	131.098	1	0.0381	38.14	2	0.0004	0.3814	4	0.0008	0.7628	8	0.0015	1.5256	32	0.0061	6.1023
Metabolomics QReSS™ Standard Mix 1	Various	MSK-QRESS1-US-1	Hypoxanthine (unlabeled)	C5H4N4O	136.039	1	0.0735	73.51	2	0.0007	0.7351	4	0.0015	1.4702	8	0.0029	2.9403	32	0.0118	11.7614
Metabolomics QReSS™ Standard Mix 1	Various	MSK-QRESS1-US-1	L-Phenylalanine (unlabeled)	C9H11NO2	165.083	1	0.6058	605.76	2	0.0061	6.0576	4	0.0121	12.1151	8	0.0242	24.2303	32	0.0969	96.9211
Metabolomics QReSS™ Standard Mix 1	Various	MSK-QRESS1-US-1	L-Tyrosine (unlabeled)	C9H11NO3	181.078	1	0.5522	552.25	2	0.0055	5.5225	4	0.011	11.045	8	0.0221	22.09	32	0.0884	88.3599
Metabolomics QReSS™ Standard Mix 1	Various	MSK-QRESS1-US-1	L-Tryptophan (unlabeled)	C11H12N2O2	204.097	1	0.49	489.96	2	0.0049	4.8996	4	0.0098	9.7993	8	0.0196	19.5985	32	0.0784	78.394
Metabolomics QReSS™ Standard Mix 1	Various	MSK-QRESS1-US-1	Guanosine (unlabeled)	C10H13N5O5	283.092	1	0.0071	7.06	2	0.0001	0.0706	4	0.0001	0.1413	8	0.0003	0.2826	32	0.0011	1.1304
Metabolomics QReSS™ Standard Mix 2	Various	MSK-QRESS2-US-1	Sodium pyruvate (unlabeled)	C3H4O3	88.016	1	1.1362	1136.16	2.5	0.0142	14.202	20	0.1136	113.616	10	0.0568	56.8078	40	0.2272	227.231
Metabolomics QReSS™ Standard Mix 2	Various	MSK-QRESS2-US-1	Fumaric acid (unlabeled)	C4H4O4	116.011	1	0.862	861.99	2.5	0.0108	10.7748	20	0.0862	86.1988	10	0.0431	43.0994	40	0.1724	172.398
Metabolomics QReSS™ Standard Mix 2	Various	MSK-QRESS2-US-1	α-Ketoglutaric acid, disodium salt (unlabeled)	C5H6O5	146.022	1	0.6848	684.83	2.5	0.0086	8.5604	20	0.0685	68.4831	10	0.0342	34.2415	40	0.137	136.966
Metabolomics QReSS™ Standard Mix 2	Various	MSK-QRESS2-US-1	Indole-3-acetic acid (unlabeled)	C10H9NO2	175.063	1	0.0286	28.56	2.5	0.0004	0.357	20	0.0029	2.8561	10	0.0014	1.4281	40	0.0057	5.7122
Metabolomics QReSS™ Standard Mix 2	Various	MSK-QRESS2-US-1	Citric acid (unlabeled)	C6H8O7	192.027	1	0.0521	52.08	2.5	0.0007	0.651	20	0.0052	5.2076	10	0.0026	2.6038	40	0.0104	10.4152
Metabolomics QReSS™ Standard Mix 2	Various	MSK-QRESS2-US-1	Sodium palmitate (unlabeled)	C16H32O2	256.24	1	0.039	39.03	2.5	0.0005	0.4878	20	0.0039	3.9026	10	0.002	1.9513	40	0.0078	7.8052
TCA cycle standard mix sets 2A (unlabeled)	Organic Acid	MSK-TCA2-A-US	Itaconic acid (unlabeled)	C5H6O4	130.027	0.2	0.5	500	2	0.005	5	4	0.01	10	8	0.02	20	16	0.04	40
TCA cycle standard mix sets 2A (unlabeled)	Organic Acid	MSK-TCA2-A-US	L-Aspartic acid (unlabeled)	C4H7NO4	133.038	0.2	0.5	500	2	0.005	5	4	0.01	10	8	0.02	20	16	0.04	40
TCA cycle standard mix sets 2A (unlabeled)	Organic Acid	MSK-TCA2-A-US	L-Glutamic acid (unlabeled)	C5H9NO4	147.053	0.2	0.5	500	2	0.005	5	4	0.01	10	8	0.02	20	16	0.04	40
TCA cycle standard mix sets 2A (unlabeled)	Organic Acid	MSK-TCA2-A-US	Potassium phosphoenol pyruvate (unlabeled)	C3H5O6P	167.982	0.2	0.5	500	2	0.005	5	4	0.01	10	8	0.02	20	16	0.04	40
TCA cycle standard mix sets 2A (unlabeled)	Organic Acid	MSK-TCA2-A-US	cis-Aconitic acid (unlabeled)	C6H6O6	174.016	0.2	0.5	500	2	0.005	5	4	0.01	10	8	0.02	20	16	0.04	40
TCA cycle standard mix sets 2A (unlabeled)	Organic Acid	MSK-TCA2-A-US	Isocitric acid (unlabeled)	C6H8O7	192.027	0.2	0.5	500	2	0.005	5	4	0.01	10	8	0.02	20	16	0.04	40
Carnitine/Acylcarnitine Standard Mix Set B (unlabeled)	Carnitine/Acylcarnitine	NSK-B-US-1	L-Carnitine∙HCl (unlabeled)	C7H15NO3	161.105	0.2	0.076	76	0.5	0.0002	0.19	2	0.0008	0.76	4	0.0015	1.52	16	0.0061	6.08
Carnitine/Acylcarnitine Standard Mix Set B (unlabeled)	Carnitine/Acylcarnitine	NSK-B-US-1	L-Carnitine∙HCl, O-acetyl (unlabeled)	C9H17NO4	203.116	0.2	0.19	190	0.5	0.0005	0.475	2	0.0019	1.9	4	0.0038	3.8	16	0.0152	15.2
